# Comparison of TRIBE and STAMP for identifying targets of RNA binding proteins in human and *Drosophila* cells

**DOI:** 10.1101/2023.02.03.527025

**Authors:** Katharine C. Abruzzi, Corrie Ratner, Michael Rosbash

## Abstract

RNA binding proteins (RBPs) perform a myriad of functions and are implicated in numerous neurological diseases. To identify the targets of RBPs in small numbers of cells, we developed TRIBE, in which the catalytic domain of the RNA editing enzyme ADAR (ADARcd) is fused to a RBP. When the RBP binds to a mRNA, ADAR catalyzes A to G modifications in the target mRNA that can be easily identified in standard RNA-sequencing. In STAMP, the concept is the same except the ADARcd is replaced by the RNA editing enzyme APOBEC. Here we compared the two enzymes fused to the RBP TDP-43 in human cells. Although they both identified TDP-43 target mRNAs, combining the two methods more successfully identified high confidence targets. We also assayed the two enzymes in *Drosophila* cells: RBP-APOBEC fusions generated only low numbers of editing sites, comparable to the level of control editing. This was true for two different RBPs, Hrp48 and Thor (*Drosophila* EIF4E-BP), indicating that TRIBE performed better in *Drosophila*.
