## Supplemental Tables for "Comparison of TRIBE and STAMP for identifying targets of RNA binding proteins in human and *Drosophila* cells"

### Sheet: Sup. Table 1  Plasmids
Supplemental Table 1: Plasmids
Plasmid	Description	Source
BT2284	pCMV-EGFP	Herzog et al. 2020
BT2294	pCMV-BE1	Addgene #73019
BT2293	pAc5.1-dsRed	Jin et al. 2020
BT2285	pCMV-3HA-hADAR-E488Q	Herzog et al. 2020
BT2286	pCMV-TDP-43-hADAR-E488Q	Herzog et al. 2020
pCR27	pCMV-TDP-43-APOBEC	This study
pCR25	pCMV-APOBEC	This study
BT2185	pMT-Hrp48-ADAR-E488Q.	Xu 2018
BT2295	pMT-Tyf-ADAR-E488Q-P2A-dsRed	This study
BT2237	pMT-Thor-ADAR-E488Q	Jin et al. 2020
pCR1	pMT-Hrp48-ADAR-E488Q-P2A-dsRed	This study
pCR8	pMT-Hrp48-APOBEC-P2A-dsRed	This study
pCR10	pMT-APOBEC-P2A-dsRed	This study
pCR12	pMT-ADAR-E488Q-P2A-dsRed	This study
pCR26	pMT-Thor-APOBEC-p2A-dsRed	This study
pCR30	pMT-Thor-ADAR-E488Q-p2A-dsRED	This study

### Sheet: Sup Table 2  Primers
Supplemental Table 2: Primers used in this study
CR26	GCAACCTCGCAGGCTGTagcggccgcCACCGCGGTGatgagctcagagactggcccagtg
CR27	GGTTAGGGATAGGCTTACCTTCGAAGGGCCCtctagatttcaacccggtggcccagag
CR28	CTAGATCGGGGTACCTCGAAGGCCGCCATATGCTAGCAatgagctcagagactggcccag
CR29	CAGGCTGTagcggccgcGGGAGGCTCCGGTGCCGGAACCAGCAGCGGATCGGCTGGAGGC
CR30	catCACCGCGGTGgcGGAGCCTCCAGCCGATCCGCTGCTGGTTCCGGCACCGGAGCCTCC
CR60	GCTCAGTGCGGCCCGGAATTGatgagctcagagactggccc
CR61	CCCGCGGCCGCGGTACGACCGGTACGCGTAGAATCGAG
CR66	GCAACTAAAGGGGGGATCTAGATCGGGGTACatgTCCGCTTCACCCACCGCCCGTCAAGC
CR67	TTCCGGCACCGGAGCCTCCCgcggccttCAGATCCAGTTGGAACTGTTCCTGGTCC
CR70	CCACTGGGCCAGTCTCTGAGCTCATCGATCCTCCTCCACCCGATCCTCCGCC
CR71	CACATTCTCTGGGCCACCGGGTTGAAAGGTAAGCCTATCCCTAACCCTCTCCTCGG
CR73	ggatcgatgagctcagagactggcccagtgg
CR74	ggcttacctttcaacccggtggcccagagaatgtg
CR76	ctcgaggcggccgcatgcatactagGCCACCAACTTCTCCCTGCTGAAGC
CR77	ggttccttcacaaagatcctctagaactagTCAcaggaacaggtggtggcggccc
CR80	GGGGGGATCTAGATCGGGGTACatgTCCGCTTCACCCACCgcc
CR81	GGACTGTAGTcCACCGCGGTGgcCAGATCCAGTTGGAACTGTTCCTGGT
KA1597	TAGTGTACACATCCAGATTTCTTTTCTCTTGCAGAAttccATGGGAAAGCCTGAGCGTAC
KA1598	cagcgagctctagagaattgatccccaagcCTATTCCTTTGCCCTCGGACG

### Sheet: Sup Table 3  Filters
	TDP-43 ADAR	TDP-43 APOBEC
1. Total candidate editing sites *	723464	833281
2. Filtered for 20 reads and 6% editing (sum of all sites in both biological replicates)	90396	76688
3. Reproducible in 2 biological replicates	21674	47323
4. Subtract any site with 1% in Enzyme only	17180	16324
*Note that these are total editing site counts not normalized to sequencing library depth.
(1) In the first step of the analysis, the RNA sequencing from control cells (HEK-293 plus pCMV-EGFP) is analyzed. Genomic coordinates that have 80% A (ADAR) or C (Apobec), 9 reads of sequencing coverage, and less than 0.05% of the edited base (G (ADAR) and T (Apobec)) are identified. The experimental samples (TDP43-ADAR or TDP-43-APOBEC) were then interrogated at these locations and any site tha…
2) The list of all possible editing sites generated in step 1 are further filtered requiring 20 reads of sequencing coverage at that coordinate and at least 6% editing in the experimental sample.
3) The editing sites that meet coverage and editing requirements are then required to be present in two biological replicates. For TRIBE, the exact editing site is required to be in two biological replicates. For STAMP, an editing site must have a corresponding site in replicate two that is less than 100bp from the site in replicate one.
4) Any editing site that has greater than 1% editing in either replicate of the the enzyme only control RNA in replicate 1 or 2 is removed from the list of candidate editing sites.
